# SMN deficiency disrupts hepatic mitochondrial iron homeostasis and NRF2-dependent redox control in spinal muscular atrophy

**DOI:** 10.64898/2026.01.08.698518

**Authors:** Sofia Vrettou, Stefan Müller, Brunhilde Wirth

## Abstract

Spinal muscular atrophy (SMA), classically defined as a motor neuron disorder caused by deficiency of the survival motor neuron (SMN) protein, is increasingly recognized as a multi-system disease. Among peripheral organs, the liver, essential for metabolic regulation and xenobiotic processing, remains underexplored despite growing evidence of dysfunction. Defining hepatic contributions may be critical for understanding systemic disease progression and optimizing therapeutic strategies.

Here, we performed integrative profiling of liver pathology in SMA by combining unbiased proteomics from wild-type (WT), heterozygous (HET), and SMA mice at the late symptomatic stage (postnatal day 10; P10) with targeted analyses of mitochondrial function, iron metabolism, and redox homeostasis. To resolve temporal dynamics, key pathways were examined at early symptomatic disease (P5), and the reversibility of identified defects was evaluated following SMN-restoring antisense oligonucleotide (ASO) therapy.

We uncover early (P5) activation of the heme biosynthetic pathway, marked by increased ferrochelatase (FECH), preceding overt metabolic disruption. By P10, SMA liver shows a coordinated loss of mitochondrial Complex II integrity, pathological mitochondrial iron accumulation, disruption of the NRF2-KEAP1 antioxidant axis, and heightened susceptibility to ferroptotic redox stress. ASO treatment robustly restored mitochondrial and redox phenotypes, yet FECH remained elevated, indicating sustained heme pathway activation despite SMN rescue. HET mice displayed mild redox abnormalities, revealing a dosage-sensitive hepatic phenotype.

Collectively, these findings delineate a mitochondrial-iron-redox axis uniquely vulnerable in SMA liver, identify ferroptotic sensitivity as an early and therapeutically responsive feature, and highlight persistent heme biosynthesis activation as a target to complement SMN-directed therapies.
