## Supplementary Table S1 for "SMN deficiency disrupts hepatic mitochondrial iron homeostasis and NRF2-dependent redox control in spinal muscular atrophy"

### Sheet: Primary_Antibodies
Target protein	Species reactivity	Host species	Antibody type	Application	Dilution	Company	Catalog number	Notes
NRF2 (NFE2L2)	human/rodent	rabbit	polyclonal	WB	1:500	Proteintech	16396-1-AP
KEAP1	human/rodent	mouse	monoclonal	WB	1:1000	abcam	ab119403
GCLC	human/rodent	rabbit	monoclonal	WB	1:1000	abcam	ab190685
NQO1	human/rodent	rabbit	monoclonal	WB	1:1000	Cell signaling technologies	62262
GPX4	human/rodent	rabbit	monoclonal	WB	1:1000	abcam	125066
HO1 (HMOX1)	human/rodent	mouse	monoclonal	WB	1:800	Invitrogen	MA1-112
FECH	human/rodent	rabbit	polyclonal	WB	1:1000	Proteintech	14466-1-AP
HMBS	human/rodent	rabbit	polyclonal	WB	1:1000	Proteintech	14797-1-AP
ALAD	human	rabbit	polyclonal	WB	1:1000	Proteintech	31686-1-AP
Vinculin	human/rodent	mouse	monoclonal	WB	1:1000	abcam	ab129002
HSP90	human/rodent	rabbit	polyclonal	WB	1:1000	Cell signaling technologies	4874
b-actin-HRP	human/rodent	rodent	monoclonal	WB	1:5000	abcam	ab49900	HRP-conjugated primary antibody
GAPDH-HRP	human/rodent	rodent	polyclonal	WB	1:5000	ThermoFischer	PA1-987-HRP	HRP-conjugated primary antibody
Total OXPHOS (mitococktail)	human/rodent	mouse	monoclonal	WB	1:1000	abcam	ab110413
MTCO1	human/rodent	mouse	monoclonal	WB	1:3000	abcam	ab14705
Citrate synthase	human/rodent	rabbit	monoclonal	WB	1:1000	abcam	ab129095
PGC1a (PPARGC1A)	human/rodent	mouse	monoclonal	WB	1:1000	Proteintech	66369-1-Ig
SMN	human/rodent	mouse	monoclonal	WB	1:1000	BD Biosciences Transduction Laboratories	610647
SQSTM1/p62	human/rodent	rabbit		WB	1:1000	Proteintech	5114S

### Sheet: Secondary_Antibodies
Secondary antibody	Host	Conjugate	Dilution	Company	Catalog number
HRP-conjugated secondary rabbit	Goat	HRP	1:3000	Cell signaling technologies	7074
HRP-conjugated secondary mouse	Goat	HRP	1:3000	Dianova	115-035-003

### Sheet: Primers
Target gene	Species	Primer sequence	Application	Notes
Smn	Mouse	SmnKO forward: 5′-ATAACACCACCACTCTTACTC-3′	PCR	genotyping
Smn	Mouse	SmnKO reverse 1: 5′-AGCCTGAAGAACGAGATCAGC-3′	PCR	genotyping
Smn	Mouse	SmnKO reverse 2: 5′-TAGCCGTGATGCCATTGTCA-3′	PCR	genotyping
