## Supplementary Table S5 for "SMN deficiency disrupts hepatic mitochondrial iron homeostasis and NRF2-dependent redox control in spinal muscular atrophy"

### Sheet: Common_UP_SMA
Gene symbol	Protein ID		Comparison_UP
Cyb5r2	CYT2_MOUSE		WT vs SMA & HET vs SMA
Mt2	MT2_MOUSE		WT vs SMA & HET vs SMA
Hbe1	HBE_MOUSE		WT vs SMA & HET vs SMA
Mt1	MT1_MOUSE		WT vs SMA & HET vs SMA
Asb6	ASB6_MOUSE		WT vs SMA & HET vs SMA
Cd177	CD177_MOUSE		WT vs SMA & HET vs SMA
Car1	CAH1_MOUSE		WT vs SMA & HET vs SMA
Ileu	ILEUA_MOUSE		WT vs SMA & HET vs SMA
Cyp2c44	CP2CT_MOUSE		WT vs SMA & HET vs SMA
Hemgn	HEMGN_MOUSE		WT vs SMA & HET vs SMA
Lbr	LBR_MOUSE		WT vs SMA & HET vs SMA
Ino1	INO1_MOUSE		WT vs SMA & HET vs SMA
Mmp9	MMP9_MOUSE		WT vs SMA & HET vs SMA
Cat	CATG_MOUSE		WT vs SMA & HET vs SMA
Cyp39a1	CP39A_MOUSE		WT vs SMA & HET vs SMA
Pglyrp1	PGRP1_MOUSE		WT vs SMA & HET vs SMA
Slc4a1	B3AT_MOUSE		WT vs SMA & HET vs SMA
Aldh18a1	P5CS_MOUSE		WT vs SMA & HET vs SMA
Fgl1	FGL1_MOUSE		WT vs SMA & HET vs SMA
Sptb	SPTB1_MOUSE		WT vs SMA & HET vs SMA
Tbc1d5	TBC15_MOUSE		WT vs SMA & HET vs SMA
A2m	A2MG_MOUSE		WT vs SMA & HET vs SMA
Ank1	ANK1_MOUSE		WT vs SMA & HET vs SMA
Slc7a5	LAT1_MOUSE		WT vs SMA & HET vs SMA
Prtn3	PRTN3_MOUSE		WT vs SMA & HET vs SMA
Serpina3n	SPA3N_MOUSE		WT vs SMA & HET vs SMA
Pmp22	PERM_MOUSE		WT vs SMA & HET vs SMA
Pdk3	PDK3_MOUSE		WT vs SMA & HET vs SMA
S100a8	S10A8_MOUSE		WT vs SMA & HET vs SMA
Ak1	KAD1_MOUSE		WT vs SMA & HET vs SMA
Mki67	KI67_MOUSE		WT vs SMA & HET vs SMA
Dnmt1	DNMT1_MOUSE		WT vs SMA & HET vs SMA
Nrbp2	NRBP2_MOUSE		WT vs SMA & HET vs SMA
Fbln2	FBLN2_MOUSE		WT vs SMA & HET vs SMA
Fbln1	FBLN1_MOUSE		WT vs SMA & HET vs SMA
Odc1	ORN_MOUSE		WT vs SMA & HET vs SMA
Steap4	STEA4_MOUSE		WT vs SMA & HET vs SMA
Tns1	TENS1_MOUSE		WT vs SMA & HET vs SMA
Cyb5r1	CYT1_MOUSE		WT vs SMA & HET vs SMA
S100a9	S10A9_MOUSE		WT vs SMA & HET vs SMA
Elane	ELNE_MOUSE		WT vs SMA & HET vs SMA
Trf	TRFL_MOUSE		WT vs SMA & HET vs SMA
Twf2	TWF2_MOUSE		WT vs SMA & HET vs SMA
Myl1	MYL1_MOUSE		WT vs SMA & HET vs SMA
Snca	SYUA_MOUSE		WT vs SMA & HET vs SMA
Utrn	UTER_MOUSE		WT vs SMA & HET vs SMA
Cyp2a5	CP255_MOUSE		WT vs SMA & HET vs SMA
Igfbp2	IBP2_MOUSE		WT vs SMA & HET vs SMA
Baat	BAAT_MOUSE		WT vs SMA & HET vs SMA
Tuba8	TBA8_MOUSE		WT vs SMA & HET vs SMA
Retnlg	RETNG_MOUSE		WT vs SMA & HET vs SMA
Cyp24a1	CY24B_MOUSE		WT vs SMA & HET vs SMA
Rnase4	RNAS4_MOUSE		WT vs SMA & HET vs SMA
Spf30	SPF30_MOUSE		WT vs SMA & HET vs SMA
Lsr	LSR_MOUSE		WT vs SMA & HET vs SMA
Lyve1	LYVE1_MOUSE		WT vs SMA & HET vs SMA
Igfbp1	IBP1_MOUSE		WT vs SMA & HET vs SMA
Hp	HPT_MOUSE		WT vs SMA & HET vs SMA
Itga2b	ITA2B_MOUSE		WT vs SMA & HET vs SMA
Fmod	FMOD_MOUSE		WT vs SMA & HET vs SMA
Ncf4	NCF4_MOUSE		WT vs SMA & HET vs SMA
C4b	CO4B_MOUSE		WT vs SMA & HET vs SMA
Anp32e	AN32E_MOUSE		WT vs SMA & HET vs SMA
Tbcd	TBCD_MOUSE		WT vs SMA & HET vs SMA
Top2a	TOP2A_MOUSE		WT vs SMA & HET vs SMA
Col1a2	CO1A2_MOUSE		WT vs SMA & HET vs SMA
Anxa1	ANXA1_MOUSE		WT vs SMA & HET vs SMA
Hmbs	HEM3_MOUSE		WT vs SMA & HET vs SMA
Vrk1	VRK1_MOUSE		WT vs SMA & HET vs SMA
Vnn1	VNN1_MOUSE		WT vs SMA & HET vs SMA
Gpc1	GPCP1_MOUSE		WT vs SMA & HET vs SMA
Fech	HEMH_MOUSE		WT vs SMA & HET vs SMA
Egfr	EGFR_MOUSE		WT vs SMA & HET vs SMA
Lcn2	NGAL_MOUSE		WT vs SMA & HET vs SMA
Mak16	MEAK7_MOUSE		WT vs SMA & HET vs SMA
Ncf2	NCF2_MOUSE		WT vs SMA & HET vs SMA
Tfrc	TFR1_MOUSE		WT vs SMA & HET vs SMA
Gprc5a	GAPR1_MOUSE		WT vs SMA & HET vs SMA
Hspa4l	HS74L_MOUSE		WT vs SMA & HET vs SMA
Col1a1	COIA1_MOUSE		WT vs SMA & HET vs SMA
Ngp	NGP_MOUSE		WT vs SMA & HET vs SMA
Ehd4	EHD4_MOUSE		WT vs SMA & HET vs SMA
F13a1	F13A_MOUSE		WT vs SMA & HET vs SMA
Pesc	PESC_MOUSE		WT vs SMA & HET vs SMA
Ubac1	UBAC1_MOUSE		WT vs SMA & HET vs SMA
Gpc4	GPC4_MOUSE		WT vs SMA & HET vs SMA
Mfap2	MFAP2_MOUSE		WT vs SMA & HET vs SMA
Irf6	IRF6_MOUSE		WT vs SMA & HET vs SMA
Retn	RET2_MOUSE		WT vs SMA & HET vs SMA
Col6a2	CO6A2_MOUSE		WT vs SMA & HET vs SMA
Fgb	FIBB_MOUSE		WT vs SMA & HET vs SMA
Chka	CHKA_MOUSE		WT vs SMA & HET vs SMA
Smc2	SMC2_MOUSE		WT vs SMA & HET vs SMA
Camp	CAMP_MOUSE		WT vs SMA & HET vs SMA
Cyp4a14	CP4AA_MOUSE		WT vs SMA & HET vs SMA
Tpd52	TPD52_MOUSE		WT vs SMA & HET vs SMA
Phyh	PHAR4_MOUSE		WT vs SMA & HET vs SMA
Cyp2e1	CP237_MOUSE		WT vs SMA & HET vs SMA
Slc22a7	S22AR_MOUSE		WT vs SMA & HET vs SMA
Car2	CAH2_MOUSE		WT vs SMA & HET vs SMA
PurA	PURA1_MOUSE		WT vs SMA & HET vs SMA
Rrm1	RIR1_MOUSE		WT vs SMA & HET vs SMA
Slc39a14	S39AE_MOUSE		WT vs SMA & HET vs SMA
Pura	PUR6_MOUSE		WT vs SMA & HET vs SMA
Dut	DUT_MOUSE		WT vs SMA & HET vs SMA
Pgam1	PMGE_MOUSE		WT vs SMA & HET vs SMA
Emilin1	EMIL1_MOUSE		WT vs SMA & HET vs SMA
Retstat	RETST_MOUSE		WT vs SMA & HET vs SMA
Rrm2	RIR2_MOUSE		WT vs SMA & HET vs SMA
Sorbs3	VINEX_MOUSE		WT vs SMA & HET vs SMA
Hist1h4a	H4_MOUSE		WT vs SMA & HET vs SMA
Lgals3	LEG3_MOUSE		WT vs SMA & HET vs SMA
Pura	PUR1_MOUSE		WT vs SMA & HET vs SMA
Ca3	CA3A1_MOUSE		WT vs SMA & HET vs SMA
Ldhd	LDHD_MOUSE		WT vs SMA & HET vs SMA
Itih3	ITIH3_MOUSE		WT vs SMA & HET vs SMA
Lyz2	LYZ2_MOUSE		WT vs SMA & HET vs SMA
Pola2	DPOA2_MOUSE		WT vs SMA & HET vs SMA
Smarca4	SMCA4_MOUSE		WT vs SMA & HET vs SMA
Col6a1	CO6A1_MOUSE		WT vs SMA & HET vs SMA
Bnip3	BNIP3_MOUSE		WT vs SMA & HET vs SMA
Dnali1	DNLI1_MOUSE		WT vs SMA & HET vs SMA
Sun2	SUN2_MOUSE		WT vs SMA & HET vs SMA
Angptl4	ANGT_MOUSE		WT vs SMA & HET vs SMA
Necap1	NECP1_MOUSE		WT vs SMA & HET vs SMA
Uox	URIC_MOUSE		WT vs SMA & HET vs SMA
Ppp1r14b	PLF4_MOUSE		WT vs SMA & HET vs SMA
Abi1	AB1IP_MOUSE		WT vs SMA & HET vs SMA
Capg	CAPG_MOUSE		WT vs SMA & HET vs SMA
Cd5l	CD5L_MOUSE		WT vs SMA & HET vs SMA
Chil3	CHIL3_MOUSE		WT vs SMA & HET vs SMA
B4gnt1	B4GN1_MOUSE		WT vs SMA & HET vs SMA
Snca	SN_MOUSE		WT vs SMA & HET vs SMA
Prelp	PRELP_MOUSE		WT vs SMA & HET vs SMA
Cyp27a1	CP27A_MOUSE		WT vs SMA & HET vs SMA
G6pd	G6PD1_MOUSE		WT vs SMA & HET vs SMA
Grb10	GRB10_MOUSE		WT vs SMA & HET vs SMA
Itgb2	ITB2_MOUSE		WT vs SMA & HET vs SMA
Samsn1	SAMP_MOUSE		WT vs SMA & HET vs SMA
Arf6	ARF6_MOUSE		WT vs SMA & HET vs SMA
Ada	ADA_MOUSE		WT vs SMA & HET vs SMA
Nid1	NID1_MOUSE		WT vs SMA & HET vs SMA
Rbm3	RBM3_MOUSE		WT vs SMA & HET vs SMA
Hbb-bs	HBB1_MOUSE		WT vs SMA & HET vs SMA
Tmx4	TMX4_MOUSE		WT vs SMA & HET vs SMA
Stom	STOM_MOUSE		WT vs SMA & HET vs SMA
Spta1	SPTA1_MOUSE		WT vs SMA & HET vs SMA
Icam1	IC1_MOUSE		WT vs SMA & HET vs SMA
Rcc2	RCC2_MOUSE		WT vs SMA & HET vs SMA
Rpl14	RL14_MOUSE		WT vs SMA & HET vs SMA
Ddx21	DDX21_MOUSE		WT vs SMA & HET vs SMA
Plp2	PLP2_MOUSE		WT vs SMA & HET vs SMA
Fga	FIBA_MOUSE		WT vs SMA & HET vs SMA
Serpina1e	A1AT5_MOUSE		WT vs SMA & HET vs SMA
Pcnp	PCNP_MOUSE		WT vs SMA & HET vs SMA
Epb41	EPB41_MOUSE		WT vs SMA & HET vs SMA
Sdha	SUCHY_MOUSE		WT vs SMA & HET vs SMA
Fgg	FIBG_MOUSE		WT vs SMA & HET vs SMA
Postn	POSTN_MOUSE		WT vs SMA & HET vs SMA
Clu	CLUS_MOUSE		WT vs SMA & HET vs SMA
Nid2	NID2_MOUSE		WT vs SMA & HET vs SMA
Pck1	PCKGM_MOUSE		WT vs SMA & HET vs SMA
Hist1h10	H10_MOUSE		WT vs SMA & HET vs SMA
Bcat2	BCAT2_MOUSE		WT vs SMA & HET vs SMA
Pld3	PLD3_MOUSE		WT vs SMA & HET vs SMA
Myoferlin	MOFA1_MOUSE		WT vs SMA & HET vs SMA
Abhd5	ABHD5_MOUSE		WT vs SMA & HET vs SMA
Aldoa	ALDOA_MOUSE		WT vs SMA & HET vs SMA
Plcg2	PLCG2_MOUSE		WT vs SMA & HET vs SMA
Cdk4	CDK4_MOUSE		WT vs SMA & HET vs SMA
Purb	PUR4_MOUSE		WT vs SMA & HET vs SMA
Pola1	PO210_MOUSE		WT vs SMA & HET vs SMA
Sept8	SEPT8_MOUSE		WT vs SMA & HET vs SMA
Serbp1	SERB_MOUSE		WT vs SMA & HET vs SMA
Plcl2	PLCL2_MOUSE		WT vs SMA & HET vs SMA
Flot1	FLOT1_MOUSE		WT vs SMA & HET vs SMA
Nolc1	NOLC1_MOUSE		WT vs SMA & HET vs SMA
Smarca5	SMCA5_MOUSE		WT vs SMA & HET vs SMA
Abcb8	ABC8B_MOUSE		WT vs SMA & HET vs SMA
Cp	CERU_MOUSE		WT vs SMA & HET vs SMA
Peg3	PEG3_MOUSE		WT vs SMA & HET vs SMA
Ccnd1	CC115_MOUSE		WT vs SMA & HET vs SMA

### Sheet: Common_DOWN_SMA
Gene symbol	Protein ID		Comparison_DOWN
Cyp3a41	CP341_MOUSE		WT vs SMA & HET vs SMA
Cyp1a2	CP1A2_MOUSE		WT vs SMA & HET vs SMA
Car3	CAH3_MOUSE		WT vs SMA & HET vs SMA
Ces1d	EST1_MOUSE		WT vs SMA & HET vs SMA
Ube2k	UBE2K_MOUSE		WT vs SMA & HET vs SMA
Ces1f	EST1F_MOUSE		WT vs SMA & HET vs SMA
Igkc	IGKC_MOUSE		WT vs SMA & HET vs SMA
Stab1	STAB1_MOUSE		WT vs SMA & HET vs SMA
Glul	GLNA_MOUSE		WT vs SMA & HET vs SMA
Ces1e	EST1E_MOUSE		WT vs SMA & HET vs SMA
Afm	AFAM_MOUSE		WT vs SMA & HET vs SMA
Ccnd1	CDN1C_MOUSE		WT vs SMA & HET vs SMA
Ces3a	EST3A_MOUSE		WT vs SMA & HET vs SMA
Cyp3a11	CP3AG_MOUSE		WT vs SMA & HET vs SMA
Acot3	ACOT3_MOUSE		WT vs SMA & HET vs SMA
Gbp6	GBP6_MOUSE		WT vs SMA & HET vs SMA
Kcnk13	THIKB_MOUSE		WT vs SMA & HET vs SMA
Pex7	PEX7_MOUSE		WT vs SMA & HET vs SMA
Mrpl19	RM19_MOUSE		WT vs SMA & HET vs SMA
Zbp1	ZBP1_MOUSE		WT vs SMA & HET vs SMA
Aldh1a7	AL1A7_MOUSE		WT vs SMA & HET vs SMA
Inmt	INMT_MOUSE		WT vs SMA & HET vs SMA
Phgdh	PGDH_MOUSE		WT vs SMA & HET vs SMA
Kcnv2	KV5A9_MOUSE		WT vs SMA & HET vs SMA
Ubac2	UBAC2_MOUSE		WT vs SMA & HET vs SMA
Phyh	PAHX_MOUSE		WT vs SMA & HET vs SMA
Stab2	STAB2_MOUSE		WT vs SMA & HET vs SMA
Acot8	ACOT8_MOUSE		WT vs SMA & HET vs SMA
Abhd2	ABHD2_MOUSE		WT vs SMA & HET vs SMA
Acsm5	ACSM5_MOUSE		WT vs SMA & HET vs SMA
Slc25a15	OCTC_MOUSE		WT vs SMA & HET vs SMA
Elp3	ELP3_MOUSE		WT vs SMA & HET vs SMA
Car5a	CAH5A_MOUSE		WT vs SMA & HET vs SMA
Cyp2j5	CP2J5_MOUSE		WT vs SMA & HET vs SMA
Mug1	MUG1_MOUSE		WT vs SMA & HET vs SMA
Nadk2	NADE_MOUSE		WT vs SMA & HET vs SMA
Ces1d	EST1D_MOUSE		WT vs SMA & HET vs SMA
Pmvk	PMVK_MOUSE		WT vs SMA & HET vs SMA
Mettl7b	MET7B_MOUSE		WT vs SMA & HET vs SMA
Acot4	ACOT4_MOUSE		WT vs SMA & HET vs SMA
Hsd17b10	DHB5_MOUSE		WT vs SMA & HET vs SMA
Gclc	GSH1_MOUSE		WT vs SMA & HET vs SMA
Rdh16	RDH16_MOUSE		WT vs SMA & HET vs SMA
Gnmt	GNTK_MOUSE		WT vs SMA & HET vs SMA
Atp2b1	AT2L1_MOUSE		WT vs SMA & HET vs SMA
Hsd3b3	3BHS3_MOUSE		WT vs SMA & HET vs SMA
Ecsit	ECSIT_MOUSE		WT vs SMA & HET vs SMA
Tmprss6	TMPS6_MOUSE		WT vs SMA & HET vs SMA
Hmgcs1	HMCS1_MOUSE		WT vs SMA & HET vs SMA
Car14	CAH14_MOUSE		WT vs SMA & HET vs SMA
Ptprf	PTPRF_MOUSE		WT vs SMA & HET vs SMA
Stat1	STAT1_MOUSE		WT vs SMA & HET vs SMA
Tpcn1	TPPC1_MOUSE		WT vs SMA & HET vs SMA
Ndufs2	NDUF2_MOUSE		WT vs SMA & HET vs SMA
Cox8g	CO8G_MOUSE		WT vs SMA & HET vs SMA
Ighg2b	IGG2B_MOUSE		WT vs SMA & HET vs SMA
Fabp1	FABPI_MOUSE		WT vs SMA & HET vs SMA
Cyp8b1	CP8B1_MOUSE		WT vs SMA & HET vs SMA
Sparc	SPRC_MOUSE		WT vs SMA & HET vs SMA
Haox2	HAOX2_MOUSE		WT vs SMA & HET vs SMA
Trim14	TRI14_MOUSE		WT vs SMA & HET vs SMA
Haghl	GLO2_MOUSE		WT vs SMA & HET vs SMA
Psmb9	PSB9_MOUSE		WT vs SMA & HET vs SMA
Cyp3a25	CP3AB_MOUSE		WT vs SMA & HET vs SMA
Sult1c2	ST1C2_MOUSE		WT vs SMA & HET vs SMA
Fetub	FETA_MOUSE		WT vs SMA & HET vs SMA
Gsta3	GSTA3_MOUSE		WT vs SMA & HET vs SMA
Khk	KHK_MOUSE		WT vs SMA & HET vs SMA
Rilp	RILP_MOUSE		WT vs SMA & HET vs SMA
Cmbl	CMBL_MOUSE		WT vs SMA & HET vs SMA
Lich	LICH_MOUSE		WT vs SMA & HET vs SMA
Slc26a1	S26A1_MOUSE		WT vs SMA & HET vs SMA
Rtn3	RT31_MOUSE		WT vs SMA & HET vs SMA
Ppm1k	PPM1K_MOUSE		WT vs SMA & HET vs SMA
Csad	CSAD_MOUSE		WT vs SMA & HET vs SMA
Masp1	MASP1_MOUSE		WT vs SMA & HET vs SMA
Als2	ALS_MOUSE		WT vs SMA & HET vs SMA
Cers2	CERS2_MOUSE		WT vs SMA & HET vs SMA
Cyp2d10	CP2DQ_MOUSE		WT vs SMA & HET vs SMA
Fdps	FPPS_MOUSE		WT vs SMA & HET vs SMA
Fmo1	FMO1_MOUSE		WT vs SMA & HET vs SMA
Entpd5	ENTP5_MOUSE		WT vs SMA & HET vs SMA
Coa3	COA3_MOUSE		WT vs SMA & HET vs SMA
Bst2	BST2_MOUSE		WT vs SMA & HET vs SMA
Hacl1	HACL1_MOUSE		WT vs SMA & HET vs SMA
Slamf6	SCMC3_MOUSE		WT vs SMA & HET vs SMA
Kdsr	KFA_MOUSE		WT vs SMA & HET vs SMA
Gcdh	GCDH_MOUSE		WT vs SMA & HET vs SMA
Dhrs7b	DHSO_MOUSE		WT vs SMA & HET vs SMA
Tbce	TBCE_MOUSE		WT vs SMA & HET vs SMA
Selenbp2	SBP2_MOUSE		WT vs SMA & HET vs SMA
Gckr	GCKR_MOUSE		WT vs SMA & HET vs SMA
Pkm	KPYR_MOUSE		WT vs SMA & HET vs SMA
Ddc	DDC_MOUSE		WT vs SMA & HET vs SMA
GcsH	GCSP_MOUSE		WT vs SMA & HET vs SMA
Mrpl38	RM38_MOUSE		WT vs SMA & HET vs SMA
Slirp	SLIRP_MOUSE		WT vs SMA & HET vs SMA
Gbp7	GBP7_MOUSE		WT vs SMA & HET vs SMA
Cyp2b10	CP2BA_MOUSE		WT vs SMA & HET vs SMA
Sigirr	SIGIR_MOUSE		WT vs SMA & HET vs SMA
Coq8a	COQ8A_MOUSE		WT vs SMA & HET vs SMA
Mrpl17	RM17_MOUSE		WT vs SMA & HET vs SMA
Tomm23	T23O_MOUSE		WT vs SMA & HET vs SMA
Echdc2	ECHP_MOUSE		WT vs SMA & HET vs SMA
Acsm1	ACSM1_MOUSE		WT vs SMA & HET vs SMA
Oxa1l	OXA1L_MOUSE		WT vs SMA & HET vs SMA
Gamt	GAMT_MOUSE		WT vs SMA & HET vs SMA
Kcnc1	KV4A1_MOUSE		WT vs SMA & HET vs SMA
Phyd1	PHYD1_MOUSE		WT vs SMA & HET vs SMA
P4ha1	PH4H_MOUSE		WT vs SMA & HET vs SMA
Mbl1	MBL1_MOUSE		WT vs SMA & HET vs SMA
Acy3	ACY3_MOUSE		WT vs SMA & HET vs SMA
Psmb10	PSB10_MOUSE		WT vs SMA & HET vs SMA
Plppr3	PLPL8_MOUSE		WT vs SMA & HET vs SMA
Ndrg2	NDRG2_MOUSE		WT vs SMA & HET vs SMA
Dus2	DUS12_MOUSE		WT vs SMA & HET vs SMA
Akr1d1	AK1D1_MOUSE		WT vs SMA & HET vs SMA
Fads1	FADS1_MOUSE		WT vs SMA & HET vs SMA
Ttr	TTHY_MOUSE		WT vs SMA & HET vs SMA
Plcb1	PLCB_MOUSE		WT vs SMA & HET vs SMA
Akr1c18	AKCL2_MOUSE		WT vs SMA & HET vs SMA
Eci1	ECI1_MOUSE		WT vs SMA & HET vs SMA
Sds	SYDM_MOUSE		WT vs SMA & HET vs SMA
Rdh7	RDH7_MOUSE		WT vs SMA & HET vs SMA
Gpd2	GPDM_MOUSE		WT vs SMA & HET vs SMA
Vwa8	VWA8_MOUSE		WT vs SMA & HET vs SMA
Ugt1a7c	UDB17_MOUSE		WT vs SMA & HET vs SMA
Desi1	DESP_MOUSE		WT vs SMA & HET vs SMA
GcsT	GCST_MOUSE		WT vs SMA & HET vs SMA
Crls1	CRLS1_MOUSE		WT vs SMA & HET vs SMA
Sult1b1	ST1B1_MOUSE		WT vs SMA & HET vs SMA
Slc14a2	S14L2_MOUSE		WT vs SMA & HET vs SMA
Cyp3a13	CP3AP_MOUSE		WT vs SMA & HET vs SMA
Spart	SPART_MOUSE		WT vs SMA & HET vs SMA
Serpinh1	SERPH_MOUSE		WT vs SMA & HET vs SMA
Hsd17b13	HUTH_MOUSE		WT vs SMA & HET vs SMA
Atp5f1	ATPF1_MOUSE		WT vs SMA & HET vs SMA
Rtn1	RT11_MOUSE		WT vs SMA & HET vs SMA
Mbl2	MBL2_MOUSE		WT vs SMA & HET vs SMA
Fahd1	FAHD1_MOUSE		WT vs SMA & HET vs SMA
Cat	CATA_MOUSE		WT vs SMA & HET vs SMA
Tomm22	T22D1_MOUSE		WT vs SMA & HET vs SMA
Mrpl14	RM14_MOUSE		WT vs SMA & HET vs SMA
Lonp2	LONP2_MOUSE		WT vs SMA & HET vs SMA
Gpx1	GPX1_MOUSE		WT vs SMA & HET vs SMA
Hao1	HOT_MOUSE		WT vs SMA & HET vs SMA
Pecr	PECR_MOUSE		WT vs SMA & HET vs SMA
Atg3	ATG3_MOUSE		WT vs SMA & HET vs SMA
Comt	CSMT1_MOUSE		WT vs SMA & HET vs SMA
Acsf3	ACSF3_MOUSE		WT vs SMA & HET vs SMA
Mocs2	MOC2B_MOUSE		WT vs SMA & HET vs SMA
Aox1	AOFB_MOUSE		WT vs SMA & HET vs SMA
Rmdn1	RMD1_MOUSE		WT vs SMA & HET vs SMA
Gulo	GGLO_MOUSE		WT vs SMA & HET vs SMA
Bphl	BPHL_MOUSE		WT vs SMA & HET vs SMA
Cpt2	CPT2_MOUSE		WT vs SMA & HET vs SMA
Nqo1	NQO1_MOUSE		WT vs SMA & HET vs SMA
Fahd2	FAHD2_MOUSE		WT vs SMA & HET vs SMA
Nucg	NUCG_MOUSE		WT vs SMA & HET vs SMA
Papss2	PAPS2_MOUSE		WT vs SMA & HET vs SMA
Lactb2	LACB2_MOUSE		WT vs SMA & HET vs SMA
Tkfc	KTHY_MOUSE		WT vs SMA & HET vs SMA
Thic	THIC_MOUSE		WT vs SMA & HET vs SMA
Kmo	KMO_MOUSE		WT vs SMA & HET vs SMA
Shpk	SHPK_MOUSE		WT vs SMA & HET vs SMA
Hibadh	3HIDH_MOUSE		WT vs SMA & HET vs SMA
Ngly1	NGLY1_MOUSE		WT vs SMA & HET vs SMA
Amacr	AMRP_MOUSE		WT vs SMA & HET vs SMA
Keg1	KEG1_MOUSE		WT vs SMA & HET vs SMA
Scarb1	SCRB1_MOUSE		WT vs SMA & HET vs SMA
Tjp3	ZO3_MOUSE		WT vs SMA & HET vs SMA
Hiu2	HIUH_MOUSE		WT vs SMA & HET vs SMA
Taco1	TACO1_MOUSE		WT vs SMA & HET vs SMA

### Sheet: UP_Unique_HETvsSMA
Gene symbol	Protein ID	Unique _UP
Hsd3b1	3BHS1_MOUSE	HET vs SMA
Slc3a2	4F2_MOUSE	HET vs SMA
Abcb6	ABCB6_MOUSE	HET vs SMA
Acta2	ACTS_MOUSE	HET vs SMA
Aldoc	ALDOC_MOUSE	HET vs SMA
Atp1b3	AT1B3_MOUSE	HET vs SMA
Tgfbi	BGH3_MOUSE	HET vs SMA
Bin2	BIN2_MOUSE	HET vs SMA
Brca1-associated RING domain protein 1 (Brap)	BRE1A_MOUSE	HET vs SMA
Bsdc1	BSDC1_MOUSE	HET vs SMA
C1tm	C1TM_MOUSE	HET vs SMA
Ctsd	CATD_MOUSE	HET vs SMA
Alcam	CD166_MOUSE	HET vs SMA
Cd44	CD44_MOUSE	HET vs SMA
Cd68	CD68_MOUSE	HET vs SMA
Cenpv	CENPV_MOUSE	HET vs SMA
Cisd2	CISD2_MOUSE	HET vs SMA
Cnot2	CNOT2_MOUSE	HET vs SMA
Coro1a	COR1A_MOUSE	HET vs SMA
Cyp2c54	CP254_MOUSE	HET vs SMA
Cyp3a16	CP3AD_MOUSE	HET vs SMA
Cyp4a12b	CP4AE_MOUSE	HET vs SMA
Cpt1b	CPT1B_MOUSE	HET vs SMA
Cpzip	CPZIP_MOUSE	HET vs SMA
Dctpp1	DCTP1_MOUSE	HET vs SMA
Ddx56	DDX56_MOUSE	HET vs SMA
Dermcidin	DERM_MOUSE	HET vs SMA
Dnajb1	DNJB1_MOUSE	HET vs SMA
Dock2	DOCK2_MOUSE	HET vs SMA
Egln1	EGLN1_MOUSE	HET vs SMA
Eif3k	EIF3K_MOUSE	HET vs SMA
Emal3	EMAL3_MOUSE	HET vs SMA
Emc1	EMC1_MOUSE	HET vs SMA
Eno2	ENOB_MOUSE	HET vs SMA
Fcho2	FCHO2_MOUSE	HET vs SMA
Fetub	FETUA_MOUSE	HET vs SMA
Flnc	FLNC_MOUSE	HET vs SMA
Fndc3b	FND3B_MOUSE	HET vs SMA
Gdir2	GDIR2_MOUSE	HET vs SMA
Ifi30	GILT_MOUSE	HET vs SMA
Hist1h4a	H14_MOUSE	HET vs SMA
Hist1h4b	H15_MOUSE	HET vs SMA
Hectd1	HECD1_MOUSE	HET vs SMA
Hem4	HEM4_MOUSE	HET vs SMA
Hmga2	HMGA2_MOUSE	HET vs SMA
Hmgb2	HMGB2_MOUSE	HET vs SMA
Hmgb3	HMGB3_MOUSE	HET vs SMA
Hmgn2	HMGN2_MOUSE	HET vs SMA
Hmox1	HMOX1_MOUSE	HET vs SMA
Ical	ICAL_MOUSE	HET vs SMA
If4h	IF4H_MOUSE	HET vs SMA
Eif5a	IF5A1_MOUSE	HET vs SMA
Ipp2	IPP2_MOUSE	HET vs SMA
Itgal	ITAL_MOUSE	HET vs SMA
Kcr	KCRM_MOUSE	HET vs SMA
Rps6ka3	KS6A3_MOUSE	HET vs SMA
Larp4b	LAR4B_MOUSE	HET vs SMA
Lc7l3	LC7L3_MOUSE	HET vs SMA
Lcap	LCAP_MOUSE	HET vs SMA
Ldhb	LDHB_MOUSE	HET vs SMA
Lgals2	LEG2_MOUSE	HET vs SMA
Mtdh	LYRIC_MOUSE	HET vs SMA
Marco	MARCO_MOUSE	HET vs SMA
Myo1g	MYO1G_MOUSE	HET vs SMA
Napsa	NAPSA_MOUSE	HET vs SMA
Nceh1	NCEH1_MOUSE	HET vs SMA
Nemf	NEMF_MOUSE	HET vs SMA
Nhp2	NHP2_MOUSE	HET vs SMA
Npm1l4	NP1L4_MOUSE	HET vs SMA
Pacs1	PACS1_MOUSE	HET vs SMA
Pag15	PAG15_MOUSE	HET vs SMA
Ptgs2	PGS2_MOUSE	HET vs SMA
Ppp1rb	PP1RB_MOUSE	HET vs SMA
Psd10	PSD10_MOUSE	HET vs SMA
Ptma	PTMA_MOUSE	HET vs SMA
Ptprc	PTPRC_MOUSE	HET vs SMA
Rcn2	RCN2_MOUSE	HET vs SMA
Rgs10	RGS10_MOUSE	HET vs SMA
Arhgap25	RHG25_MOUSE	HET vs SMA
Risc	RISC_MOUSE	HET vs SMA
Rpac1	RPAC1_MOUSE	HET vs SMA
Slc35d1	S35D1_MOUSE	HET vs SMA
Sc11a	SC11A_MOUSE	HET vs SMA
Sdf2l1	SDF2L_MOUSE	HET vs SMA
Serc	SERC_MOUSE	HET vs SMA
Spb6	SPB6_MOUSE	HET vs SMA
Stat6	STAT6_MOUSE	HET vs SMA
Stk24	STK24_MOUSE	HET vs SMA
Stt3a	STT3A_MOUSE	HET vs SMA
Thbs1	TSP1_MOUSE	HET vs SMA
Ube2l6	UB2L6_MOUSE	HET vs SMA
Urp2	URP2_MOUSE	HET vs SMA
Vkorc1	VKGC_MOUSE	HET vs SMA
Vpp1	VPP1_MOUSE	HET vs SMA
Ybx1	YBOX1_MOUSE	HET vs SMA
Yipf5	YIPF5_MOUSE	HET vs SMA
Zyx	ZYX_MOUSE	HET vs SMA

### Sheet: UP_Unique_WTvsSMA
Gene symbol	Protein ID	Unique _UP
Eif5mp1	5MP1_MOUSE	WT vs SMA
Abcb1a	ABCBA_MOUSE	WT vs SMA
Asns	ASNS_MOUSE	WT vs SMA
Bcam	BCAM_MOUSE	WT vs SMA
Cd82	CD82_MOUSE	WT vs SMA
Ccnd1	CDN1B_MOUSE	WT vs SMA
Cisd3	CISD3_MOUSE	WT vs SMA
Cnot3	CNOT3_MOUSE	WT vs SMA
Col4a2	CO4A2_MOUSE	WT vs SMA
Dap1	DAP1_MOUSE	WT vs SMA
Dhrs11	DHR11_MOUSE	WT vs SMA
Dhx39a	DX39A_MOUSE	WT vs SMA
Ecm1	ECM1_MOUSE	WT vs SMA
Ezr	EZRI_MOUSE	WT vs SMA
Fen1	FEN1_MOUSE	WT vs SMA
Glucm	GLUCM_MOUSE	WT vs SMA
Gmpr1	GMPR1_MOUSE	WT vs SMA
Hprt	HPRT_MOUSE	WT vs SMA
Hspb1	HSPB1_MOUSE	WT vs SMA
Keap1	KEAP1_MOUSE	WT vs SMA
Klhl25	KLH25_MOUSE	WT vs SMA
Lmna	LMNA_MOUSE	WT vs SMA
Mces	MCES_MOUSE	WT vs SMA
Mi4gd	MI4GD_MOUSE	WT vs SMA
Myadm	MYADM_MOUSE	WT vs SMA
Pckgc	PCKGC_MOUSE	WT vs SMA
Pcna	PCNA_MOUSE	WT vs SMA
Pepd	PEPD_MOUSE	WT vs SMA
Ppie	PPIE_MOUSE	WT vs SMA
Ppif	PPIF_MOUSE	WT vs SMA
Rac2	RAC2_MOUSE	WT vs SMA
Scrib	SCRIB_MOUSE	WT vs SMA
Sep15	SEP15_MOUSE	WT vs SMA
Siae	SIAE_MOUSE	WT vs SMA
Smhd1	SMHD1_MOUSE	WT vs SMA
Sult2a1	ST2A1_MOUSE	WT vs SMA
Sts	STS_MOUSE	WT vs SMA
Syap1	SYAP1_MOUSE	WT vs SMA
Sywm	SYWM_MOUSE	WT vs SMA
Tagln2	TAGL2_MOUSE	WT vs SMA
Ttn	TITIN_MOUSE	WT vs SMA
Ube2o	UBE2O_MOUSE	WT vs SMA
Ubf1	UBF1_MOUSE	WT vs SMA

### Sheet: DOWN_Unique_HETvsSMA
Gene symbol	Protein ID	DOWN _UP
Hao1	3HAO_MOUSE	HET vs SMA
Aldh1b1	AL1B1_MOUSE	HET vs SMA
Gpt	ALAT1_MOUSE	HET vs SMA
Ankrd28	ANR28_MOUSE	HET vs SMA
Apoa2	APOA2_MOUSE	HET vs SMA
Apoc1	APOC1_MOUSE	HET vs SMA
Arsg	ARSG_MOUSE	HET vs SMA
Atp7b	ATP7B_MOUSE	HET vs SMA
Aurka	AURKA_MOUSE	HET vs SMA
Bhmt	BHMT1_MOUSE	HET vs SMA
Cdo1	CDO1_MOUSE	HET vs SMA
Coq9	COQ9_MOUSE	HET vs SMA
Cycs	CYC_MOUSE	HET vs SMA
Dcxr	DCXR_MOUSE	HET vs SMA
Decr1	DECR_MOUSE	HET vs SMA
Dhrs3	DHE3_MOUSE	HET vs SMA
Slc25a10	DIC_MOUSE	HET vs SMA
Eno1	ENV1_MOUSE	HET vs SMA
Ethe1	ETHE1_MOUSE	HET vs SMA
Fggy	FGGY_MOUSE	HET vs SMA
Fkbp9	FKBP9_MOUSE	HET vs SMA
Abat	GABT_MOUSE	HET vs SMA
Gfpt1	GFPT1_MOUSE	HET vs SMA
Glycogen phosphorylase, liver (Pygl)	GLYC_MOUSE	HET vs SMA
Glyoxylate reductase (Grhpr)	GLYM_MOUSE	HET vs SMA
Hspa10	HA10_MOUSE	HET vs SMA
Hdhd3	HDHD3_MOUSE	HET vs SMA
Hgd	HGD_MOUSE	HET vs SMA
Icln	ICLN_MOUSE	HET vs SMA
Irf3	IRF3_MOUSE	HET vs SMA
Itih1	ITIH1_MOUSE	HET vs SMA
Itpka	ITPI2_MOUSE	HET vs SMA
Krt18	K1C18_MOUSE	HET vs SMA
Krt20	K1C20_MOUSE	HET vs SMA
Krt8	K2C8_MOUSE	HET vs SMA
Kif5b	KIME_MOUSE	HET vs SMA
Kcnv1	KV5A3_MOUSE	HET vs SMA
Kynu	KYNU_MOUSE	HET vs SMA
Lgals9	LEG9_MOUSE	HET vs SMA
Lhpp	LHPP_MOUSE	HET vs SMA
Lrpprc	LPPRC_MOUSE	HET vs SMA
Maob	MAOX_MOUSE	HET vs SMA
Marc2	MARC2_MOUSE	HET vs SMA
Mocs1	MOCS1_MOUSE	HET vs SMA
Mpc2	MPC2_MOUSE	HET vs SMA
Nqo2	NQO2_MOUSE	HET vs SMA
Nsdhl	NSDHL_MOUSE	HET vs SMA
Ocad2	OCAD2_MOUSE	HET vs SMA
Oxnad1	OXND1_MOUSE	HET vs SMA
Ptges2	PGES2_MOUSE	HET vs SMA
Pi4kb	PI42B_MOUSE	HET vs SMA
Plcb3	PLCB3_MOUSE	HET vs SMA
Psme2	PSME2_MOUSE	HET vs SMA
Pxmp2	PXMP2_MOUSE	HET vs SMA
Pygl	PYGL_MOUSE	HET vs SMA
Nqo1	QOR_MOUSE	HET vs SMA
Rab4a	RAB4A_MOUSE	HET vs SMA
Rpl31	RL31_MOUSE	HET vs SMA
Rpl37a	RL37A_MOUSE	HET vs SMA
Mrpl11	RM11_MOUSE	HET vs SMA
Mrpl15	RM15_MOUSE	HET vs SMA
Mrpl44	RM44_MOUSE	HET vs SMA
Mrpl46	RM46_MOUSE	HET vs SMA
Mrpl55	RM55_MOUSE	HET vs SMA
Rplp0	RT09_MOUSE	HET vs SMA
Rps29	RT29_MOUSE	HET vs SMA
Rps30	RT30_MOUSE	HET vs SMA
Rpl35	RT35_MOUSE	HET vs SMA
Slc22a7	S22A7_MOUSE	HET vs SMA
Slc22a1	S22AI_MOUSE	HET vs SMA
Sdhc	SDHL_MOUSE	HET vs SMA
St3gal4	SIA4C_MOUSE	HET vs SMA
Sptbn1	SPEB_MOUSE	HET vs SMA
Sqor	SQOR_MOUSE	HET vs SMA
Srebf1	SRBD1_MOUSE	HET vs SMA
Suox	SUOX_MOUSE	HET vs SMA
Sdha	SYHM_MOUSE	HET vs SMA
Taok1	TAOK1_MOUSE	HET vs SMA
Tars	TARA_MOUSE	HET vs SMA
Tstd3	TSTD3_MOUSE	HET vs SMA
Ttc36	TTC36_MOUSE	HET vs SMA
Ubqln4	UBQL4_MOUSE	HET vs SMA
Ubxn4	UBXN4_MOUSE	HET vs SMA
Vps25	VPS25_MOUSE	HET vs SMA
Wdr91	WDR91_MOUSE	HET vs SMA
Xdh	XDH_MOUSE	HET vs SMA

### Sheet: DOWN_Unique_WTvsSMA
Gene symbol	Protein ID	DOWN _UP
Agrn	AGRE1_MOUSE	WT vs SMA
Asgr2	ASGR2_MOUSE	WT vs SMA
C1qa	C10_MOUSE	WT vs SMA
Canx	CAN2_MOUSE	WT vs SMA
Cda	CDD_MOUSE	WT vs SMA
Cnn3	CNN3_MOUSE	WT vs SMA
Cyp2c29	CP2CN_MOUSE	WT vs SMA
Cyb5a	CYB5_MOUSE	WT vs SMA
Hsd17b2	DHB2_MOUSE	WT vs SMA
Hsd17b7	DHB7_MOUSE	WT vs SMA
Dnmt3a	DNM3A_MOUSE	WT vs SMA
Eps15r	EP15R_MOUSE	WT vs SMA
Fads2	FADS2_MOUSE	WT vs SMA
Gbp2	GBP2_MOUSE	WT vs SMA
Gpaa1	GPAA1_MOUSE	WT vs SMA
Gclm	GSH0_MOUSE	WT vs SMA
Idi1	IDI1_MOUSE	WT vs SMA
Ipo9	IPO9_MOUSE	WT vs SMA
Lamb1	LAMB1_MOUSE	WT vs SMA
Gpd1	MGDP1_MOUSE	WT vs SMA
Mgst1	MGST1_MOUSE	WT vs SMA
Mrc1	MRC1_MOUSE	WT vs SMA
Ogfr	OGFR_MOUSE	WT vs SMA
Pth2	PTH2_MOUSE	WT vs SMA
Pycr2	PYRG2_MOUSE	WT vs SMA
Rbm33	RB33B_MOUSE	WT vs SMA
Arhgap35	RHG35_MOUSE	WT vs SMA
Rpl35	RL35_MOUSE	WT vs SMA
Rrm2b	RRFM_MOUSE	WT vs SMA
Scly	SCLY_MOUSE	WT vs SMA
Sh3bgrl2	SHLB2_MOUSE	WT vs SMA
Surf1	SURF1_MOUSE	WT vs SMA
Tkfc	TKFC_MOUSE	WT vs SMA
Znrd2	ZNRD2_MOUSE	WT vs SMA
