## Supplementary Table S6 for "SMN deficiency disrupts hepatic mitochondrial iron homeostasis and NRF2-dependent redox control in spinal muscular atrophy"

### Sheet: 1D-enrichement_WTSMA_matrix107
C: Column	C: Type	C: Name	N: Size	N: Score	N: P value	N: Benj. Hoch. FDR	N: Mean	N: Median
Student's T-test Difference LI WT_LI SMA	ANOVA Significant	+	768	0.0577833	0.0158488	0.0158488	-0.0277311	0.338373
Student's T-test Difference LI WT_LI SMA	GOBP name	fatty acid beta-oxidation	32	0.56818	3.06223e-08	0.000201433	0.401691	0.344088
Student's T-test Difference LI WT_LI SMA	GOBP name	positive regulation of angiogenesis	30	-0.49758	2.63708e-06	0.00867335	-0.442406	-0.358682
Student's T-test Difference LI WT_LI SMA	GOBP name	negative regulation of transcription by RNA polymerase II	94	-0.278138	4.22615e-06	0.00926654	-0.18992	-0.185062
Student's T-test Difference LI WT_LI SMA	GOCC name	mitochondrion	759	0.296676	5.78101e-35	6.46317e-32	0.115739	0.124065
Student's T-test Difference LI WT_LI SMA	GOCC name	peroxisome	77	0.529567	1.88487e-15	1.05364e-12	0.394637	0.318592
Student's T-test Difference LI WT_LI SMA	GOCC name	mitochondrial inner membrane	195	0.267131	3.91657e-10	1.45958e-07	0.113432	0.124065
Student's T-test Difference LI WT_LI SMA	GOCC name	mitochondrial matrix	124	0.327282	6.16358e-10	1.72272e-07	0.143233	0.20464
Student's T-test Difference LI WT_LI SMA	GOCC name	collagen-containing extracellular matrix	96	-0.364675	1.10844e-09	2.47847e-07	-0.364735	-0.358533
Student's T-test Difference LI WT_LI SMA	GOCC name	mitochondrial large ribosomal subunit	30	0.644153	1.19506e-09	2.2268e-07	0.425561	0.338711
Student's T-test Difference LI WT_LI SMA	GOCC name	nucleolus	195	-0.237553	2.62943e-08	4.19958e-06	-0.163304	-0.148603
Student's T-test Difference LI WT_LI SMA	GOCC name	extracellular space	261	-0.183149	9.21518e-07	0.000128782	-0.170038	-0.125483
Student's T-test Difference LI WT_LI SMA	GOCC name	nucleus	960	-0.109563	9.37988e-07	0.000116519	-0.0665568	-0.0604635
Student's T-test Difference LI WT_LI SMA	GOCC name	nuclear speck	114	-0.252429	4.59586e-06	0.000513817	-0.143127	-0.174373
Student's T-test Difference LI WT_LI SMA	GOCC name	peroxisomal matrix	18	0.605748	9.08352e-06	0.000923216	0.48454	0.325179
Student's T-test Difference LI WT_LI SMA	GOCC name	mitochondrial small ribosomal subunit	16	0.60554	2.86431e-05	0.00266858	0.370047	0.338819
Student's T-test Difference LI WT_LI SMA	GOCC name	nuclear pore	26	-0.450409	7.46792e-05	0.00642241	-0.323068	-0.268054
Student's T-test Difference LI WT_LI SMA	GOCC name	extracellular matrix	34	-0.389784	9.04995e-05	0.00722704	-0.338834	-0.467344
Student's T-test Difference LI WT_LI SMA	GOCC name	nucleoplasm	523	-0.107767	9.67836e-05	0.0072136	-0.0647341	-0.0647839
Student's T-test Difference LI WT_LI SMA	GOCC name	plasma membrane	492	-0.104404	0.000228977	0.0159998	-0.0955094	-0.053145
Student's T-test Difference LI WT_LI SMA	GOMF name	RNA binding	206	-0.290627	2.86736e-12	6.63793e-09	-0.162095	-0.155441
Student's T-test Difference LI WT_LI SMA	GOMF name	DNA binding	116	-0.296165	5.90757e-08	6.83802e-05	-0.186944	-0.204624
Student's T-test Difference LI WT_LI SMA	GOMF name	extracellular matrix structural constituent	29	-0.532741	7.59805e-07	0.000586316	-0.460053	-0.53651
Student's T-test Difference LI WT_LI SMA	GOMF name	oxidoreductase activity	51	0.396589	1.14472e-06	0.000662506	0.350252	0.241978
Student's T-test Difference LI WT_LI SMA	GOMF name	pyridoxal phosphate binding	34	0.444162	8.16207e-06	0.00377904	0.284163	0.311628
Student's T-test Difference LI WT_LI SMA	GOMF name	sterol esterase activity	7	0.950839	1.35043e-05	0.00521042	1.63193	1.95664
Student's T-test Difference LI WT_LI SMA	GOMF name	triglyceride lipase activity	7	0.937052	1.79746e-05	0.00594446	1.58391	1.95664
Student's T-test Difference LI WT_LI SMA	GOMF name	carboxylic ester hydrolase activity	22	0.505321	4.30868e-05	0.0124682	0.698816	0.34424
Student's T-test Difference LI WT_LI SMA	GOMF name	methyl indole-3-acetate esterase activity	6	0.951021	5.56902e-05	0.0143248	1.75232	1.97794
Student's T-test Difference LI WT_LI SMA	GOMF name	flavin adenine dinucleotide binding	35	0.392239	6.43447e-05	0.0148958	0.191905	0.241978
Student's T-test Difference LI WT_LI SMA	KEGG brite name	Peroxisome	53	0.58414	2.8252e-13	1.0651e-10	0.418581	0.334688
Student's T-test Difference LI WT_LI SMA	KEGG brite name	Tryptophan metabolism	31	0.716633	6.16208e-12	1.16155e-09	0.560896	0.375829
Student's T-test Difference LI WT_LI SMA	KEGG brite name	Messenger RNA biogenesis	154	-0.32135	1.63357e-11	2.05285e-09	-0.214255	-0.186678
Student's T-test Difference LI WT_LI SMA	KEGG brite name	Chromosome and associated proteins	160	-0.298782	1.80658e-10	1.7027e-08	-0.201312	-0.172531
Student's T-test Difference LI WT_LI SMA	KEGG brite name	Spliceosome	144	-0.301651	9.12127e-10	6.87744e-08	-0.173743	-0.145209
Student's T-test Difference LI WT_LI SMA	KEGG brite name	Valine, leucine and isoleucine degradation	43	0.497468	2.01563e-08	1.26649e-06	0.293478	0.254847
Student's T-test Difference LI WT_LI SMA	KEGG brite name	Fatty acid degradation	33	0.50648	5.38091e-07	2.89801e-05	0.292192	0.254847
Student's T-test Difference LI WT_LI SMA	KEGG brite name	Glycosaminoglycan binding proteins	36	-0.482217	6.29614e-07	2.96706e-05	-0.426044	-0.382656
Student's T-test Difference LI WT_LI SMA	KEGG brite name	Butanoate metabolism	19	0.646137	1.15761e-06	4.84911e-05	0.453629	0.417366
Student's T-test Difference LI WT_LI SMA	KEGG brite name	Glyoxylate and dicarboxylate metabolism	28	0.524677	1.69619e-06	6.39463e-05	0.382867	0.325046
Student's T-test Difference LI WT_LI SMA	KEGG brite name	RNA transport	69	-0.326904	3.30482e-06	0.000113265	-0.187006	-0.17428
Student's T-test Difference LI WT_LI SMA	KEGG brite name	Ribosome biogenesis	44	-0.394606	6.75509e-06	0.000212223	-0.244041	-0.221785
Student's T-test Difference LI WT_LI SMA	KEGG brite name	CD molecules	49	-0.373808	6.9191e-06	0.000200654	-0.360456	-0.266348
Student's T-test Difference LI WT_LI SMA	KEGG brite name	Lipid biosynthesis proteins	34	0.436251	1.179e-05	0.000317488	0.339247	0.310881
Student's T-test Difference LI WT_LI SMA	KEGG brite name	Mitochondrial biogenesis	130	0.217763	2.54989e-05	0.000640872	0.0594838	0.113209
Student's T-test Difference LI WT_LI SMA	KEGG brite name	Enzymes with EC numbers	53	0.335404	2.75326e-05	0.000648737	0.212906	0.220131
Student's T-test Difference LI WT_LI SMA	KEGG brite name	Ribosome	112	0.230952	3.22459e-05	0.0007151	0.145963	0.038675
Student's T-test Difference LI WT_LI SMA	KEGG brite name	Transcription machinery	28	-0.439438	6.09825e-05	0.00127724	-0.250785	-0.212967
Student's T-test Difference LI WT_LI SMA	KEGG brite name	beta-Alanine metabolism	19	0.523901	8.05298e-05	0.00159788	0.266877	0.241998
Student's T-test Difference LI WT_LI SMA	KEGG brite name	Terpenoid backbone biosynthesis	10	0.71897	8.45585e-05	0.00159393	0.573573	0.586902
Student's T-test Difference LI WT_LI SMA	KEGG brite name	Propanoate metabolism	27	0.426719	0.000131621	0.00236291	0.21384	0.249948
Student's T-test Difference LI WT_LI SMA	KEGG brite name	ECM-receptor interaction	21	-0.48105	0.000141867	0.00243109	-0.420758	-0.360295
Student's T-test Difference LI WT_LI SMA	KEGG brite name	Lysine degradation	24	0.445898	0.000164187	0.00269123	0.244523	0.271365
Student's T-test Difference LI WT_LI SMA	KEGG brite name	Signaling proteins	13	-0.599873	0.00018557	0.002915	-0.460152	-0.522508
Student's T-test Difference LI WT_LI SMA	KEGG brite name	Proteoglycans	11	-0.650812	0.000190328	0.00287014	-0.570763	-0.499657
Student's T-test Difference LI WT_LI SMA	KEGG brite name	Histidine metabolism	13	0.598601	0.000191507	0.00277686	0.311023	0.266957
Student's T-test Difference LI WT_LI SMA	KEGG brite name	mRNA surveillance pathway	34	-0.36654	0.000232042	0.00324	-0.181181	-0.220739
Student's T-test Difference LI WT_LI SMA	KEGG brite name	Tyrosine metabolism	15	0.549247	0.000237743	0.00320105	0.343854	0.375829
Student's T-test Difference LI WT_LI SMA	KEGG brite name	Ascorbate and aldarate metabolism	11	0.621337	0.000367307	0.00477499	0.317983	0.267633
Student's T-test Difference LI WT_LI SMA	KEGG brite name	RNA degradation	30	-0.375333	0.000395298	0.00496758	-0.199716	-0.206204
Student's T-test Difference LI WT_LI SMA	KEGG brite name	Protein digestion and absorption	13	-0.565717	0.00042338	0.00514885	-0.509598	-0.423495
Student's T-test Difference LI WT_LI SMA	KEGG brite name	Exosome	402	-0.106654	0.000541326	0.0063775	-0.0978247	-0.0515194
Student's T-test Difference LI WT_LI SMA	KEGG brite name	HIF-1 signaling pathway	39	-0.317149	0.000652732	0.00745697	-0.263676	-0.208871
Student's T-test Difference LI WT_LI SMA	KEGG brite name	Steroid biosynthesis	8	0.68363	0.000824868	0.00914633	0.472452	0.437399
Student's T-test Difference LI WT_LI SMA	KEGG brite name	DNA replication	13	-0.535379	0.000849871	0.00915432	-0.361477	-0.359283
Student's T-test Difference LI WT_LI SMA	KEGG brite name	Glycine, serine and threonine metabolism	30	0.340177	0.00132125	0.0138364	0.179381	0.2832
Student's T-test Difference LI WT_LI SMA	KEGG brite name	Drug metabolism - cytochrome P450	27	0.356715	0.00139264	0.0141899	0.31673	0.204482
Student's T-test Difference LI WT_LI SMA	KEGG brite name	Sulfur metabolism	9	0.610899	0.00152809	0.0151602	0.390876	0.402973
Student's T-test Difference LI WT_LI SMA	KEGG brite name	Fatty acid biosynthesis	10	0.578773	0.00155325	0.0150147	0.316537	0.304968
Student's T-test Difference LI WT_LI SMA	KEGG brite name	Proteasome	51	0.255798	0.00170167	0.0160382	0.110639	0.128431
Student's T-test Difference LI WT_LI SMA	KEGG brite name	PI3K-Akt signaling pathway	64	-0.226651	0.00188308	0.0173152	-0.21904	-0.0881471
Student's T-test Difference LI WT_LI SMA	KEGG pathway name	Metabolic pathways	634	0.248873	2.97367e-22	9.57521e-20	0.12158	0.121876
Student's T-test Difference LI WT_LI SMA	KEGG pathway name	Peroxisome	53	0.58414	2.8252e-13	4.54858e-11	0.418581	0.334688
Student's T-test Difference LI WT_LI SMA	KEGG pathway name	Tryptophan metabolism	31	0.716633	6.16208e-12	6.61397e-10	0.560896	0.375829
Student's T-test Difference LI WT_LI SMA	KEGG pathway name	Valine, leucine and isoleucine degradation	43	0.497468	2.01563e-08	1.62258e-06	0.293478	0.254847
Student's T-test Difference LI WT_LI SMA	KEGG pathway name	Fatty acid metabolism	39	0.516061	2.91304e-08	1.876e-06	0.301394	0.253306
Student's T-test Difference LI WT_LI SMA	KEGG pathway name	Spliceosome	74	-0.355533	1.65844e-07	8.90031e-06	-0.219386	-0.188282
Student's T-test Difference LI WT_LI SMA	KEGG pathway name	Fatty acid degradation	33	0.50648	5.38091e-07	2.47522e-05	0.292192	0.254847
Student's T-test Difference LI WT_LI SMA	KEGG pathway name	Butanoate metabolism	19	0.646137	1.15761e-06	4.65939e-05	0.453629	0.417366
Student's T-test Difference LI WT_LI SMA	KEGG pathway name	Glyoxylate and dicarboxylate metabolism	28	0.524677	1.69619e-06	6.06859e-05	0.382867	0.325046
Student's T-test Difference LI WT_LI SMA	KEGG pathway name	RNA transport	69	-0.326904	3.30482e-06	0.000106415	-0.187006	-0.17428
Student's T-test Difference LI WT_LI SMA	KEGG pathway name	beta-Alanine metabolism	19	0.523901	8.05298e-05	0.00235733	0.266877	0.241998
Student's T-test Difference LI WT_LI SMA	KEGG pathway name	Terpenoid backbone biosynthesis	10	0.71897	8.45585e-05	0.00226899	0.573573	0.586902
Student's T-test Difference LI WT_LI SMA	KEGG pathway name	Propanoate metabolism	27	0.426719	0.000131621	0.00326016	0.21384	0.249948
Student's T-test Difference LI WT_LI SMA	KEGG pathway name	ECM-receptor interaction	21	-0.48105	0.000141867	0.00326295	-0.420758	-0.360295
Student's T-test Difference LI WT_LI SMA	KEGG pathway name	Lysine degradation	24	0.445898	0.000164187	0.00352454	0.244523	0.271365
Student's T-test Difference LI WT_LI SMA	KEGG pathway name	Histidine metabolism	13	0.598601	0.000191507	0.00385409	0.311023	0.266957
Student's T-test Difference LI WT_LI SMA	KEGG pathway name	mRNA surveillance pathway	34	-0.36654	0.000232042	0.00439515	-0.181181	-0.220739
Student's T-test Difference LI WT_LI SMA	KEGG pathway name	Tyrosine metabolism	15	0.549247	0.000237743	0.00425297	0.343854	0.375829
Student's T-test Difference LI WT_LI SMA	KEGG pathway name	Ascorbate and aldarate metabolism	11	0.621337	0.000367307	0.00622489	0.317983	0.267633
Student's T-test Difference LI WT_LI SMA	KEGG pathway name	RNA degradation	30	-0.375333	0.000395298	0.0063643	-0.199716	-0.206204
Student's T-test Difference LI WT_LI SMA	KEGG pathway name	Protein digestion and absorption	13	-0.565717	0.00042338	0.00649183	-0.509598	-0.423495
Student's T-test Difference LI WT_LI SMA	KEGG pathway name	HIF-1 signaling pathway	39	-0.317149	0.000652732	0.00955362	-0.263676	-0.208871
Student's T-test Difference LI WT_LI SMA	KEGG pathway name	Proteasome	38	0.317679	0.000749288	0.01049	0.148383	0.139118
Student's T-test Difference LI WT_LI SMA	KEGG pathway name	Steroid biosynthesis	8	0.68363	0.000824868	0.011067	0.472452	0.437399
Student's T-test Difference LI WT_LI SMA	KEGG pathway name	DNA replication	13	-0.535379	0.000849871	0.0109463	-0.361477	-0.359283
Student's T-test Difference LI WT_LI SMA	KEGG pathway name	Glycine, serine and threonine metabolism	30	0.340177	0.00132125	0.0163632	0.179381	0.2832
Student's T-test Difference LI WT_LI SMA	KEGG pathway name	Drug metabolism - cytochrome P450	27	0.356715	0.00139264	0.0166085	0.31673	0.204482
Student's T-test Difference LI WT_LI SMA	KEGG pathway name	Sulfur metabolism	9	0.610899	0.00152809	0.017573	0.390876	0.402973
Student's T-test Difference LI WT_LI SMA	KEGG pathway name	Fatty acid biosynthesis	10	0.578773	0.00155325	0.0172464	0.316537	0.304968
Student's T-test Difference LI WT_LI SMA	Reactome name	Mitochondrial translation termination	44	0.630611	6.32163e-13	6.36588e-10	0.413485	0.337713
Student's T-test Difference LI WT_LI SMA	Reactome name	Peroxisomal protein import	42	0.634273	1.5375e-12	7.7413e-10	0.525719	0.381249
Student's T-test Difference LI WT_LI SMA	Reactome name	Mitochondrial translation elongation	43	0.61657	3.55232e-12	1.19239e-09	0.404847	0.337414
Student's T-test Difference LI WT_LI SMA	Reactome name	Transport of Mature mRNA derived from an Intron-Containing Transcript	35	-0.541777	3.39325e-08	8.54252e-06	-0.292759	-0.25814
Student's T-test Difference LI WT_LI SMA	Reactome name	mRNA Splicing - Major Pathway	87	-0.335318	9.23271e-08	1.85947e-05	-0.199721	-0.190468
Student's T-test Difference LI WT_LI SMA	Reactome name	Platelet degranulation	54	-0.395639	5.98767e-07	0.000100493	-0.316394	-0.326307
Student's T-test Difference LI WT_LI SMA	Reactome name	Transcriptional regulation by small RNAs	21	-0.612215	1.28315e-06	0.00018459	-0.353855	-0.295106
Student's T-test Difference LI WT_LI SMA	Reactome name	RA biosynthesis pathway	13	0.707134	1.05174e-05	0.00132387	0.573779	0.414512
Student's T-test Difference LI WT_LI SMA	Reactome name	SUMOylation of DNA replication proteins	23	-0.52296	1.50816e-05	0.00168746	-0.346763	-0.277291
Student's T-test Difference LI WT_LI SMA	Reactome name	Integrin cell surface interactions	28	-0.467219	2.02219e-05	0.00203634	-0.419219	-0.358533
Student's T-test Difference LI WT_LI SMA	Reactome name	SUMOylation of RNA binding proteins	20	-0.541441	2.9149e-05	0.00266846	-0.321841	-0.258479
Student's T-test Difference LI WT_LI SMA	Reactome name	mRNA 3'-end processing	27	-0.464158	3.19837e-05	0.00268396	-0.23351	-0.222001
Student's T-test Difference LI WT_LI SMA	Reactome name	SUMOylation of chromatin organization proteins	20	-0.537934	3.28225e-05	0.00254248	-0.343194	-0.299924
Student's T-test Difference LI WT_LI SMA	Reactome name	Nuclear Pore Complex (NPC) Disassembly	18	-0.562281	3.79768e-05	0.00273162	-0.327888	-0.276962
Student's T-test Difference LI WT_LI SMA	Reactome name	SUMOylation of SUMOylation proteins	17	-0.57767	3.89516e-05	0.00261495	-0.352501	-0.295106
Student's T-test Difference LI WT_LI SMA	Reactome name	Antimicrobial peptides	6	-0.956628	5.0322e-05	0.00316714	-1.37069	-1.35789
Student's T-test Difference LI WT_LI SMA	Reactome name	alpha-linolenic acid (ALA) metabolism	10	0.726088	7.18674e-05	0.00425709	0.62255	0.419856
Student's T-test Difference LI WT_LI SMA	Reactome name	Phase I - Functionalization of compounds	16	0.562202	0.00010252	0.00573544	0.60003	0.429072
Student's T-test Difference LI WT_LI SMA	Reactome name	Keratinization	9	0.7482	0.000103771	0.00549988	0.457338	0.433505
Student's T-test Difference LI WT_LI SMA	Reactome name	Major pathway of rRNA processing in the nucleolus and cytosol	39	-0.357363	0.00012258	0.00617189	-0.198957	-0.165125
Student's T-test Difference LI WT_LI SMA	Reactome name	SUMOylation of DNA damage response and repair proteins	23	-0.462113	0.000131314	0.00629681	-0.280525	-0.258818
Student's T-test Difference LI WT_LI SMA	Reactome name	Cleavage of Growing Transcript in the Termination Region	29	-0.409317	0.000144882	0.00663166	-0.20831	-0.220031
Student's T-test Difference LI WT_LI SMA	Reactome name	SUMOylation of ubiquitinylation proteins	18	-0.514389	0.000164177	0.0071881	-0.3194	-0.276962
Student's T-test Difference LI WT_LI SMA	Reactome name	Regulation of TLR by endogenous ligand	7	-0.813424	0.000196984	0.00826514	-0.822003	-0.700067
Student's T-test Difference LI WT_LI SMA	Reactome name	Beta-oxidation of very long chain fatty acids	10	0.675628	0.000220655	0.00888797	0.65043	0.382734
Student's T-test Difference LI WT_LI SMA	Reactome name	Collagen chain trimerization	8	-0.749841	0.000244246	0.00945985	-0.69342	-0.785313
Student's T-test Difference LI WT_LI SMA	Reactome name	snRNP Assembly	21	-0.450741	0.000363631	0.0135621	-0.299158	-0.25814
Student's T-test Difference LI WT_LI SMA	Reactome name	Aflatoxin activation and detoxification	10	0.651478	0.000367943	0.0132328	1.07564	0.723015
Student's T-test Difference LI WT_LI SMA	Reactome name	Clathrin-mediated endocytosis	45	-0.306241	0.000412133	0.014311	-0.196188	-0.177831
Student's T-test Difference LI WT_LI SMA	Reactome name	B-WICH complex positively regulates rRNA expression	9	-0.674926	0.000462715	0.0155318	-0.503497	-0.546387
Student's T-test Difference LI WT_LI SMA	Reactome name	Cholesterol biosynthesis	10	0.634509	0.000521833	0.0169512	0.384026	0.591878
Student's T-test Difference LI WT_LI SMA	Reactome name	Regulation of Glucokinase by Glucokinase Regulatory Protein	16	-0.496379	0.000604154	0.019012	-0.264894	-0.276962
