## Supplementary Table S7 for "SMN deficiency disrupts hepatic mitochondrial iron homeostasis and NRF2-dependent redox control in spinal muscular atrophy"

### Sheet: 1D-enrichment_HETSMA_matrix106
C: Column	C: Type	C: Name	N: Size	N: Score	N: P value	N: Benj. Hoch. FDR	N: Mean	N: Median
Student's T-test Difference LI HET_LI SMA	GOBP name	negative regulation of transcription by RNA polymerase II	95	-0.288949	1.55593e-06	0.0102489	-0.295645	-0.210117
Student's T-test Difference LI HET_LI SMA	GOBP name	nucleosome assembly	20	-0.610781	2.41164e-06	0.00794275	-0.653654	-0.49508
Student's T-test Difference LI HET_LI SMA	GOBP name	phagocytosis	20	-0.591148	5.02157e-06	0.0110257	-0.623531	-0.438044
Student's T-test Difference LI HET_LI SMA	GOBP name	positive regulation of angiogenesis	30	-0.478698	6.20849e-06	0.0102238	-0.503706	-0.412063
Student's T-test Difference LI HET_LI SMA	GOBP name	fatty acid beta-oxidation	32	0.461778	6.76427e-06	0.00891125	0.368383	0.324392
Student's T-test Difference LI HET_LI SMA	GOBP name	porphyrin-containing compound biosynthetic process	8	-0.863937	2.37435e-05	0.0195498	-1.26398	-1.11181
Student's T-test Difference LI HET_LI SMA	GOBP name	cell division	70	-0.294002	2.52308e-05	0.0184661	-0.231418	-0.205286
Student's T-test Difference LI HET_LI SMA	GOCC name	mitochondrion	761	0.352773	6.34682e-49	7.15287e-46	0.163299	0.165303
Student's T-test Difference LI HET_LI SMA	GOCC name	mitochondrial inner membrane	196	0.34905	2.44441e-16	1.37743e-13	0.179662	0.165085
Student's T-test Difference LI HET_LI SMA	GOCC name	peroxisome	77	0.517423	8.02207e-15	3.01363e-12	0.429537	0.353548
Student's T-test Difference LI HET_LI SMA	GOCC name	mitochondrial matrix	123	0.396849	7.82066e-14	2.20347e-11	0.237436	0.245213
Student's T-test Difference LI HET_LI SMA	GOCC name	mitochondrial large ribosomal subunit	30	0.733672	4.32129e-12	9.74019e-10	0.576342	0.505822
Student's T-test Difference LI HET_LI SMA	GOCC name	nucleus	966	-0.14101	2.38497e-10	4.47978e-08	-0.0945401	-0.0954538
Student's T-test Difference LI HET_LI SMA	GOCC name	collagen-containing extracellular matrix	95	-0.363737	1.47281e-09	2.37122e-07	-0.373451	-0.302293
Student's T-test Difference LI HET_LI SMA	GOCC name	nucleolus	193	-0.238671	2.61705e-08	3.68677e-06	-0.189784	-0.173907
Student's T-test Difference LI HET_LI SMA	GOCC name	mitochondrial small ribosomal subunit	16	0.779721	7.13961e-08	8.94038e-06	0.575734	0.553724
Student's T-test Difference LI HET_LI SMA	GOCC name	nuclear speck	115	-0.279525	3.46006e-07	3.89949e-05	-0.181571	-0.204906
Student's T-test Difference LI HET_LI SMA	GOCC name	plasma membrane	497	-0.134304	1.90595e-06	0.000195274	-0.113557	-0.0922462
Student's T-test Difference LI HET_LI SMA	GOCC name	extracellular space	260	-0.163296	1.24416e-05	0.00116848	-0.157554	-0.111253
Student's T-test Difference LI HET_LI SMA	GOCC name	peroxisomal matrix	18	0.584553	1.84609e-05	0.00160042	0.511543	0.33018
Student's T-test Difference LI HET_LI SMA	GOCC name	nuclear membrane	68	-0.290199	4.13656e-05	0.00332993	-0.24678	-0.223031
Student's T-test Difference LI HET_LI SMA	GOCC name	nuclear pore	26	-0.455788	6.11554e-05	0.00459481	-0.362966	-0.314162
Student's T-test Difference LI HET_LI SMA	GOCC name	cytoplasm	1190	-0.0835732	7.79404e-05	0.00548993	-0.0768188	-0.0666035
Student's T-test Difference LI HET_LI SMA	GOCC name	nucleosome	7	-0.829165	0.000147682	0.00979043	-1.12331	-1.33604
Student's T-test Difference LI HET_LI SMA	GOCC name	actin filament	27	-0.419542	0.000170432	0.0106709	-0.390142	-0.310769
Student's T-test Difference LI HET_LI SMA	GOCC name	nuclear chromatin	26	-0.424283	0.000190536	0.0113018	-0.363787	-0.32135
Student's T-test Difference LI HET_LI SMA	GOMF name	RNA binding	207	-0.282372	1.02503e-11	2.37293e-08	-0.18733	-0.208871
Student's T-test Difference LI HET_LI SMA	GOMF name	DNA binding	117	-0.328823	1.49167e-09	1.72661e-06	-0.295016	-0.261763
Student's T-test Difference LI HET_LI SMA	GOMF name	pyridoxal phosphate binding	34	0.582762	4.82291e-09	3.72168e-06	0.463455	0.358942
Student's T-test Difference LI HET_LI SMA	GOMF name	structural constituent of ribosome	115	0.276345	4.6917e-07	0.000271532	0.192758	0.139811
Student's T-test Difference LI HET_LI SMA	GOMF name	sterol esterase activity	7	0.917776	2.66336e-05	0.0123313	1.61732	1.8954
Student's T-test Difference LI HET_LI SMA	GOMF name	extracellular matrix structural constituent	29	-0.450681	2.86647e-05	0.0110598	-0.455521	-0.564621
Student's T-test Difference LI HET_LI SMA	GOMF name	flavin adenine dinucleotide binding	34	0.396447	6.83804e-05	0.0197876	0.228024	0.216029
Student's T-test Difference LI HET_LI SMA	GOMF name	oxidoreductase activity	50	0.326537	7.2757e-05	0.0187147	0.372073	0.268314
Student's T-test Difference LI HET_LI SMA	GOMF name	chromatin binding	70	-0.275976	7.67156e-05	0.0177597	-0.21598	-0.194514
Student's T-test Difference LI HET_LI SMA	GOMF name	methyl indole-3-acetate esterase activity	6	0.921834	9.35617e-05	0.0196905	1.75549	1.9176
Student's T-test Difference LI HET_LI SMA	KEGG brite name	Chromosome and associated proteins	164	-0.353974	2.08346e-14	7.81299e-12	-0.286668	-0.253639
Student's T-test Difference LI HET_LI SMA	KEGG brite name	Peroxisome	53	0.555247	3.87193e-12	7.25987e-10	0.458478	0.403921
Student's T-test Difference LI HET_LI SMA	KEGG brite name	Tryptophan metabolism	30	0.71756	1.25138e-11	1.56423e-09	0.678697	0.561751
Student's T-test Difference LI HET_LI SMA	KEGG brite name	Messenger RNA biogenesis	152	-0.317339	3.79951e-11	3.56204e-09	-0.245206	-0.209073
Student's T-test Difference LI HET_LI SMA	KEGG brite name	Spliceosome	146	-0.314013	1.37797e-10	1.03348e-08	-0.202284	-0.17701
Student's T-test Difference LI HET_LI SMA	KEGG brite name	Mitochondrial biogenesis	131	0.302997	4.08137e-09	2.55086e-07	0.145339	0.172737
Student's T-test Difference LI HET_LI SMA	KEGG brite name	Ribosome biogenesis	44	-0.484651	3.2257e-08	1.72805e-06	-0.337553	-0.302014
Student's T-test Difference LI HET_LI SMA	KEGG brite name	Valine, leucine and isoleucine degradation	43	0.484328	4.68761e-08	2.19732e-06	0.317161	0.281742
Student's T-test Difference LI HET_LI SMA	KEGG brite name	Ribosome	114	0.2976	6.54336e-08	2.7264e-06	0.21654	0.180601
Student's T-test Difference LI HET_LI SMA	KEGG brite name	Glyoxylate and dicarboxylate metabolism	28	0.590152	7.27913e-08	2.72967e-06	0.464459	0.357931
Student's T-test Difference LI HET_LI SMA	KEGG brite name	RNA transport	69	-0.341227	1.20308e-06	4.1014e-05	-0.209747	-0.215696
Student's T-test Difference LI HET_LI SMA	KEGG brite name	Enzymes with EC numbers	54	0.360143	5.51666e-06	0.000172396	0.245112	0.239467
Student's T-test Difference LI HET_LI SMA	KEGG brite name	Exosome	399	-0.13736	8.83761e-06	0.000254931	-0.124609	-0.0990671
Student's T-test Difference LI HET_LI SMA	KEGG brite name	Butanoate metabolism	19	0.570497	1.75792e-05	0.00047087	0.427541	0.330715
Student's T-test Difference LI HET_LI SMA	KEGG brite name	Lysine degradation	24	0.499156	2.45587e-05	0.000613968	0.312368	0.299225
Student's T-test Difference LI HET_LI SMA	KEGG brite name	Fatty acid degradation	33	0.426186	2.46706e-05	0.000578217	0.236735	0.245213
Student's T-test Difference LI HET_LI SMA	KEGG brite name	DNA replication proteins	29	-0.451009	2.8283e-05	0.00062389	-0.416702	-0.293861
Student's T-test Difference LI HET_LI SMA	KEGG brite name	CD molecules	48	-0.350611	2.982e-05	0.00062125	-0.350391	-0.275287
Student's T-test Difference LI HET_LI SMA	KEGG brite name	DNA replication	13	-0.65489	4.48843e-05	0.000885874	-0.531782	-0.494912
Student's T-test Difference LI HET_LI SMA	KEGG brite name	Glycine, serine and threonine metabolism	29	0.433407	5.7349e-05	0.00107529	0.30078	0.381691
Student's T-test Difference LI HET_LI SMA	KEGG brite name	Membrane trafficking	343	-0.128861	9.46448e-05	0.00169009	-0.105161	-0.0925197
Student's T-test Difference LI HET_LI SMA	KEGG brite name	Proteoglycans	11	-0.676315	0.000105402	0.00179662	-0.688241	-0.739233
Student's T-test Difference LI HET_LI SMA	KEGG brite name	Proteoglycans in cancer	58	-0.294665	0.000117773	0.00192022	-0.278801	-0.210333
Student's T-test Difference LI HET_LI SMA	KEGG brite name	Histidine metabolism	12	0.64086	0.000124394	0.00194365	0.486653	0.376343
Student's T-test Difference LI HET_LI SMA	KEGG brite name	Lysosome	54	-0.302664	0.000134063	0.00201095	-0.251545	-0.268226
Student's T-test Difference LI HET_LI SMA	KEGG brite name	beta-Alanine metabolism	19	0.50509	0.000143909	0.00207561	0.306057	0.266812
Student's T-test Difference LI HET_LI SMA	KEGG brite name	mRNA surveillance pathway	34	-0.372032	0.000186501	0.00259029	-0.238336	-0.203167
Student's T-test Difference LI HET_LI SMA	KEGG brite name	Transcription machinery	28	-0.406022	0.000212001	0.0028393	-0.289527	-0.236846
Student's T-test Difference LI HET_LI SMA	KEGG brite name	Tyrosine metabolism	14	0.567326	0.000244432	0.00316076	0.44112	0.407472
Student's T-test Difference LI HET_LI SMA	KEGG brite name	Alanine, aspartate and glutamate metabolism	23	0.441772	0.000256403	0.00320503	0.359991	0.457642
Student's T-test Difference LI HET_LI SMA	KEGG brite name	Ribosome biogenesis in eukaryotes	20	-0.473	0.000260467	0.00315081	-0.319012	-0.285542
Student's T-test Difference LI HET_LI SMA	KEGG brite name	Propanoate metabolism	27	0.405342	0.000281231	0.00329568	0.230482	0.274831
Student's T-test Difference LI HET_LI SMA	KEGG brite name	Cytoskeleton proteins	133	-0.182625	0.000356502	0.00405115	-0.164858	-0.146051
Student's T-test Difference LI HET_LI SMA	KEGG brite name	Phagosome	57	-0.27546	0.000358145	0.00395013	-0.24534	-0.211051
Student's T-test Difference LI HET_LI SMA	KEGG brite name	Sulfur metabolism	9	0.675558	0.000456972	0.00489613	0.559517	0.585787
Student's T-test Difference LI HET_LI SMA	KEGG brite name	HIF-1 signaling pathway	37	-0.333018	0.000487438	0.00507748	-0.318161	-0.202675
Student's T-test Difference LI HET_LI SMA	KEGG brite name	ECM-receptor interaction	21	-0.439204	0.000512749	0.00519678	-0.368136	-0.379732
Student's T-test Difference LI HET_LI SMA	KEGG brite name	Lipid biosynthesis proteins	34	0.338389	0.000676996	0.00668088	0.292036	0.236345
Student's T-test Difference LI HET_LI SMA	KEGG brite name	Regulation of actin cytoskeleton	64	-0.246433	0.000725799	0.00697883	-0.180246	-0.182023
Student's T-test Difference LI HET_LI SMA	KEGG brite name	Glycosaminoglycan binding proteins	36	-0.326678	0.000737745	0.00691636	-0.334017	-0.389837
Student's T-test Difference LI HET_LI SMA	KEGG brite name	Fc gamma R-mediated phagocytosis	33	-0.327734	0.00118088	0.0108007	-0.262879	-0.271332
Student's T-test Difference LI HET_LI SMA	KEGG brite name	Terpenoid backbone biosynthesis	10	0.588402	0.00129431	0.0115563	0.446721	0.519609
Student's T-test Difference LI HET_LI SMA	KEGG brite name	Mismatch repair	8	-0.65189	0.00142727	0.0124472	-0.534974	-0.57451
Student's T-test Difference LI HET_LI SMA	KEGG brite name	Drug metabolism - cytochrome P450	26	0.360371	0.00152864	0.0130282	0.35032	0.29883
Student's T-test Difference LI HET_LI SMA	KEGG brite name	Ascorbate and aldarate metabolism	11	0.548894	0.00164838	0.0137365	0.325434	0.281742
Student's T-test Difference LI HET_LI SMA	KEGG brite name	Malaria	6	-0.739167	0.00173283	0.0141263	-0.624822	-0.609076
Student's T-test Difference LI HET_LI SMA	KEGG brite name	Signaling proteins	12	-0.521917	0.00177742	0.0141815	-0.455573	-0.619475
Student's T-test Difference LI HET_LI SMA	KEGG brite name	RNA degradation	29	-0.335928	0.00181754	0.0141995	-0.225433	-0.229156
Student's T-test Difference LI HET_LI SMA	KEGG brite name	Thermogenesis	91	0.191305	0.00184017	0.0140829	0.0653816	0.0860456
Student's T-test Difference LI HET_LI SMA	KEGG brite name	PI3K-Akt signaling pathway	64	-0.226896	0.00186013	0.0139509	-0.200158	-0.148168
Student's T-test Difference LI HET_LI SMA	KEGG brite name	Huntington disease	89	0.19311	0.00186751	0.0137317	0.0776698	0.0810716
Student's T-test Difference LI HET_LI SMA	KEGG brite name	Proteasome	51	0.249831	0.00217743	0.0157026	0.12345	0.140788
Student's T-test Difference LI HET_LI SMA	KEGG pathway name	Metabolic pathways	634	0.262541	1.24952e-24	3.99847e-22	0.140911	0.132956
Student's T-test Difference LI HET_LI SMA	KEGG pathway name	Peroxisome	53	0.555247	3.87193e-12	6.19509e-10	0.458478	0.403921
Student's T-test Difference LI HET_LI SMA	KEGG pathway name	Tryptophan metabolism	30	0.71756	1.25138e-11	1.33481e-09	0.678697	0.561751
Student's T-test Difference LI HET_LI SMA	KEGG pathway name	Valine, leucine and isoleucine degradation	43	0.484328	4.68761e-08	3.75009e-06	0.317161	0.281742
Student's T-test Difference LI HET_LI SMA	KEGG pathway name	Glyoxylate and dicarboxylate metabolism	28	0.590152	7.27913e-08	4.65864e-06	0.464459	0.357931
Student's T-test Difference LI HET_LI SMA	KEGG pathway name	RNA transport	69	-0.341227	1.20308e-06	6.41642e-05	-0.209747	-0.215696
Student's T-test Difference LI HET_LI SMA	KEGG pathway name	Fatty acid metabolism	39	0.446744	1.57223e-06	7.18733e-05	0.283801	0.245213
Student's T-test Difference LI HET_LI SMA	KEGG pathway name	Spliceosome	74	-0.315275	3.45332e-06	0.000138133	-0.209491	-0.179435
Student's T-test Difference LI HET_LI SMA	KEGG pathway name	Butanoate metabolism	19	0.570497	1.75792e-05	0.000625037	0.427541	0.330715
Student's T-test Difference LI HET_LI SMA	KEGG pathway name	Lysine degradation	24	0.499156	2.45587e-05	0.00078588	0.312368	0.299225
Student's T-test Difference LI HET_LI SMA	KEGG pathway name	Fatty acid degradation	33	0.426186	2.46706e-05	0.00071769	0.236735	0.245213
Student's T-test Difference LI HET_LI SMA	KEGG pathway name	DNA replication	13	-0.65489	4.48843e-05	0.00119691	-0.531782	-0.494912
Student's T-test Difference LI HET_LI SMA	KEGG pathway name	Glycine, serine and threonine metabolism	29	0.433407	5.7349e-05	0.00141167	0.30078	0.381691
Student's T-test Difference LI HET_LI SMA	KEGG pathway name	Proteoglycans in cancer	58	-0.294665	0.000117773	0.00269196	-0.278801	-0.210333
Student's T-test Difference LI HET_LI SMA	KEGG pathway name	Histidine metabolism	12	0.64086	0.000124394	0.00265373	0.486653	0.376343
Student's T-test Difference LI HET_LI SMA	KEGG pathway name	Lysosome	54	-0.302664	0.000134063	0.00268126	-0.251545	-0.268226
Student's T-test Difference LI HET_LI SMA	KEGG pathway name	beta-Alanine metabolism	19	0.50509	0.000143909	0.00270887	0.306057	0.266812
Student's T-test Difference LI HET_LI SMA	KEGG pathway name	mRNA surveillance pathway	34	-0.372032	0.000186501	0.00331557	-0.238336	-0.203167
Student's T-test Difference LI HET_LI SMA	KEGG pathway name	Tyrosine metabolism	14	0.567326	0.000244432	0.00411675	0.44112	0.407472
Student's T-test Difference LI HET_LI SMA	KEGG pathway name	Alanine, aspartate and glutamate metabolism	23	0.441772	0.000256403	0.00410244	0.359991	0.457642
Student's T-test Difference LI HET_LI SMA	KEGG pathway name	Ribosome biogenesis in eukaryotes	20	-0.473	0.000260467	0.00396902	-0.319012	-0.285542
Student's T-test Difference LI HET_LI SMA	KEGG pathway name	Propanoate metabolism	27	0.405342	0.000281231	0.00409064	0.230482	0.274831
Student's T-test Difference LI HET_LI SMA	KEGG pathway name	Carbon metabolism	88	0.225474	0.000303905	0.00422824	0.152307	0.155298
Student's T-test Difference LI HET_LI SMA	KEGG pathway name	Phagosome	57	-0.27546	0.000358145	0.00477527	-0.24534	-0.211051
Student's T-test Difference LI HET_LI SMA	KEGG pathway name	Sulfur metabolism	9	0.675558	0.000456972	0.00584924	0.559517	0.585787
Student's T-test Difference LI HET_LI SMA	KEGG pathway name	HIF-1 signaling pathway	37	-0.333018	0.000487438	0.00599924	-0.318161	-0.202675
Student's T-test Difference LI HET_LI SMA	KEGG pathway name	ECM-receptor interaction	21	-0.439204	0.000512749	0.00607702	-0.368136	-0.379732
Student's T-test Difference LI HET_LI SMA	KEGG pathway name	Regulation of actin cytoskeleton	64	-0.246433	0.000725799	0.00829484	-0.180246	-0.182023
Student's T-test Difference LI HET_LI SMA	KEGG pathway name	Proteasome	38	0.309598	0.00101877	0.0112417	0.152906	0.147529
Student's T-test Difference LI HET_LI SMA	KEGG pathway name	Fc gamma R-mediated phagocytosis	33	-0.327734	0.00118088	0.012596	-0.262879	-0.271332
Student's T-test Difference LI HET_LI SMA	KEGG pathway name	Terpenoid backbone biosynthesis	10	0.588402	0.00129431	0.0133606	0.446721	0.519609
Student's T-test Difference LI HET_LI SMA	KEGG pathway name	Mismatch repair	8	-0.65189	0.00142727	0.0142727	-0.534974	-0.57451
Student's T-test Difference LI HET_LI SMA	KEGG pathway name	Drug metabolism - cytochrome P450	26	0.360371	0.00152864	0.0148232	0.35032	0.29883
Student's T-test Difference LI HET_LI SMA	KEGG pathway name	Ascorbate and aldarate metabolism	11	0.548894	0.00164838	0.0155142	0.325434	0.281742
Student's T-test Difference LI HET_LI SMA	KEGG pathway name	Malaria	6	-0.739167	0.00173283	0.015843	-0.624822	-0.609076
Student's T-test Difference LI HET_LI SMA	KEGG pathway name	RNA degradation	29	-0.335928	0.00181754	0.0161559	-0.225433	-0.229156
Student's T-test Difference LI HET_LI SMA	KEGG pathway name	Thermogenesis	91	0.191305	0.00184017	0.015915	0.0653816	0.0860456
Student's T-test Difference LI HET_LI SMA	KEGG pathway name	PI3K-Akt signaling pathway	64	-0.226896	0.00186013	0.0156642	-0.200158	-0.148168
Student's T-test Difference LI HET_LI SMA	KEGG pathway name	Huntington disease	89	0.19311	0.00186751	0.0153232	0.0776698	0.0810716
Student's T-test Difference LI HET_LI SMA	Reactome name	Mitochondrial translation termination	44	0.742246	2.51197e-17	2.52453e-14	0.568548	0.5198
Student's T-test Difference LI HET_LI SMA	Reactome name	Mitochondrial translation elongation	43	0.738661	7.98881e-17	4.01437e-14	0.571225	0.532153
Student's T-test Difference LI HET_LI SMA	Reactome name	Peroxisomal protein import	42	0.58004	1.0009e-10	3.35301e-08	0.544706	0.406634
Student's T-test Difference LI HET_LI SMA	Reactome name	Transport of Mature mRNA derived from an Intron-Containing Transcript	35	-0.559412	1.19971e-08	3.01427e-06	-0.36707	-0.299733
Student's T-test Difference LI HET_LI SMA	Reactome name	mRNA Splicing - Major Pathway	88	-0.341423	4.51594e-08	9.07704e-06	-0.226756	-0.209871
Student's T-test Difference LI HET_LI SMA	Reactome name	Platelet degranulation	53	-0.395382	7.688e-07	0.000128774	-0.332524	-0.341792
Student's T-test Difference LI HET_LI SMA	Reactome name	Transcriptional regulation by small RNAs	21	-0.583898	3.86509e-06	0.000554916	-0.442715	-0.339779
Student's T-test Difference LI HET_LI SMA	Reactome name	Phase I - Functionalization of compounds	16	0.635459	1.12922e-05	0.00141859	0.7124	0.596648
Student's T-test Difference LI HET_LI SMA	Reactome name	SUMOylation of DNA replication proteins	23	-0.511145	2.33842e-05	0.00261124	-0.362129	-0.312247
Student's T-test Difference LI HET_LI SMA	Reactome name	mRNA 3'-end processing	27	-0.469488	2.59046e-05	0.00260341	-0.309057	-0.253899
Student's T-test Difference LI HET_LI SMA	Reactome name	Nuclear Pore Complex (NPC) Disassembly	18	-0.567667	3.19616e-05	0.00292013	-0.367266	-0.342039
Student's T-test Difference LI HET_LI SMA	Reactome name	Clathrin-mediated endocytosis	45	-0.352383	4.81073e-05	0.00402899	-0.25137	-0.257757
Student's T-test Difference LI HET_LI SMA	Reactome name	SUMOylation of chromatin organization proteins	20	-0.525229	5.01409e-05	0.00387628	-0.411315	-0.327928
Student's T-test Difference LI HET_LI SMA	Reactome name	SUMOylation of RNA binding proteins	20	-0.520771	5.80616e-05	0.00416799	-0.330245	-0.270649
Student's T-test Difference LI HET_LI SMA	Reactome name	Neutrophil degranulation	214	-0.164151	5.91106e-05	0.00396041	-0.177713	-0.121382
Student's T-test Difference LI HET_LI SMA	Reactome name	SUMOylation of SUMOylation proteins	17	-0.562372	6.20771e-05	0.00389922	-0.360123	-0.316077
Student's T-test Difference LI HET_LI SMA	Reactome name	Aflatoxin activation and detoxification	10	0.71289	9.7027e-05	0.00573601	1.16851	0.80457
Student's T-test Difference LI HET_LI SMA	Reactome name	RA biosynthesis pathway	13	0.616355	0.000122701	0.00685081	0.62377	0.484022
Student's T-test Difference LI HET_LI SMA	Reactome name	B-WICH complex positively regulates rRNA expression	9	-0.73514	0.000136794	0.00723568	-0.744608	-0.573286
Student's T-test Difference LI HET_LI SMA	Reactome name	Cleavage of Growing Transcript in the Termination Region	29	-0.405375	0.000167734	0.00842863	-0.273342	-0.246332
Student's T-test Difference LI HET_LI SMA	Reactome name	Formation of Senescence-Associated Heterochromatin Foci (SAHF)	6	-0.875249	0.000207846	0.00994694	-1.26619	-1.4152
Student's T-test Difference LI HET_LI SMA	Reactome name	Regulation of TLR by endogenous ligand	7	-0.809014	0.000213311	0.00974442	-0.878059	-0.713879
Student's T-test Difference LI HET_LI SMA	Reactome name	SUMOylation of ubiquitinylation proteins	18	-0.501316	0.000239813	0.0104788	-0.325386	-0.293127
Student's T-test Difference LI HET_LI SMA	Reactome name	Antimicrobial peptides	6	-0.866646	0.000239886	0.0100452	-1.22262	-1.08609
Student's T-test Difference LI HET_LI SMA	Reactome name	Integrin cell surface interactions	28	-0.401585	0.000248515	0.0099903	-0.358363	-0.408065
Student's T-test Difference LI HET_LI SMA	Reactome name	SUMOylation of DNA damage response and repair proteins	23	-0.42628	0.000419387	0.0162109	-0.273009	-0.270177
Student's T-test Difference LI HET_LI SMA	Reactome name	Regulation of Glucokinase by Glucokinase Regulatory Protein	16	-0.50671	0.000463161	0.0172399	-0.309575	-0.327928
Student's T-test Difference LI HET_LI SMA	Reactome name	Assembly of collagen fibrils and other multimeric structures	12	-0.584253	0.000468137	0.0168028	-0.595717	-0.528835
Student's T-test Difference LI HET_LI SMA	Reactome name	Collagen chain trimerization	8	-0.712992	0.00048666	0.0168653	-0.610643	-0.678227
Student's T-test Difference LI HET_LI SMA	Reactome name	Phenylalanine and tyrosine catabolism	9	0.664986	0.000560711	0.0187838	0.436526	0.395473
Student's T-test Difference LI HET_LI SMA	Reactome name	Integrin alphaIIb beta3 signaling	12	-0.575791	0.00056541	0.0183302	-0.48611	-0.527152
Student's T-test Difference LI HET_LI SMA	Reactome name	Regulation of HSF1-mediated heat shock response	31	-0.358318	0.000585836	0.0183989	-0.250227	-0.266009
